# A family of novel immune systems targets early infection of nucleus-forming jumbo phages

**DOI:** 10.1101/2022.09.17.508391

**Authors:** Yuping Li, Jingwen Guan, Surabhi Hareendranath, Emily Crawford, David A. Agard, Kira S. Makarova, Eugene V. Koonin, Joseph Bondy-Denomy

## Abstract

Jumbo bacteriophages of the ⌽KZ-like family are characterized by large genomes (>200 kb) and the remarkable ability to assemble a proteinaceous nucleus-like structure. The nucleus protects the phage genome from canonical DNA-targeting immune systems, such as CRISPR-Cas and restriction-modification. We hypothesized that the failure of common bacterial defenses creates selective pressure for immune systems that target the unique jumbo phage biology. Here, we identify the “<u>ju</u>mbo phage <u>k</u>iller” (Juk) immune system that is deployed by a clinical isolate of *Pseudomonas aeruginosa* to resist ⌽KZ. Juk immunity rescues the cell by preventing early phage transcription, DNA replication, and nucleus assembly. Phage infection is first sensed by JukA (formerly YaaW), which localizes rapidly to the site of phage infection at the cell pole, triggered by ejected phage factors. The effector protein JukB is recruited by JukA, which is required to enable immunity and the subsequent degradation of the phage DNA. JukA homologs are found in several bacterial phyla and are associated with numerous other putative effectors, many of which provided specific anti-⌽KZ activity when expressed in *P. aeruginosa*. Together, these data reveal a novel strategy for immunity whereby immune factors are recruited to the site of phage protein and DNA ejection to prevent phage progression and save the cell.
