## Supplementary Table 1, 2, 4 and more for "A family of novel immune systems targets early infection of nucleus-forming jumbo phages"

### Sheet: Strains
Strain	Gent or Carb resistant	Inducible Promoter
PAO1
PA14
PA14;deljukA
PA14;deljukB
PA14;deljukA&B
PAO1; attTn7::jukA; jukB		under native promoter
PAO1;attTn7::sfCherry2-jukA;jukB-mNeonGreen		under native promoter

### Sheet: Plasmids
For Strain	ID	Vector	Insertion	Insertion Site	Plasmid Resistance	Promoter
PA14;deljukA		pMQ30	from -469bp to 78bp of jukA + from 687bp in jukA to 472bp after jukA stop codon	MCS site	Gent+
PA14;deljukB		pMQ30	from -385bp to 11bp of jukB + from 778bp in jukB to 335bp after jukB stop codon	MCS site	Gent+
PA14;deljukA&B		pMQ30	469bp upstream of jukA + 498bp downstream of jukB	MCS site	Gent+
PAO1; attTn7::jukA; jukB		miniTn7	318bp upstream of jukA + jukA;jukB operon + 350bp downstream of jukB	MCS site	Gent+	PA14 native promoter
PAO1;attTn7::sfCherry2-jukA;jukB-mNeonGreen		miniTn7	318bp upstream of jukA +sCherry2-GGGS-jukA;jukB-GGGS-mNeonGreen + 350bp downstream of jukB	MCS site	Gent+	PA14 native promoter
		pHERD30T	jukA	MCS site	Gent+	pBAD
		pHERD30T	jukB	MCS site	Gent+	pBAD
		pAB04	318bp upsteam of jukB + jukA&B + 350bp downstream of jukB	NheI site	Gent+	PA14 native promoter
	pAB04+sfCherry2-jukA;jukB-mNeonGreen	pAB04	318bp upstream of jukA +sCherry2-GGGS-jukA;jukB-GGGS-mNeonGreen + 350bp downstream of jukB	NheI site	Carb+	PA14 native promoter
	p30T+sfCherry2	pHERD30T	sfCherry2-GGGS-JukA	MCS site	Gent+	pBAD

### Sheet: Primers
Clone operon (PA14_03350/03360) + upstream and downstream intergenic regions from PA14 into pAB_04 30T NheI site (Gibson)
YL141	F, Tm62C, 2385bp total region; pAB_04	ggccttttgctggccttttgctcacataagTGTCCCCGACCCGAAGGAG
YL142	R, Tm65C	cctgctctgcgaggctggccgataagctagGCTGATGCCCGCCTTGTGC
Delete PA14_03350, PA14_03360 and the entire operon using pMQ30; HDR from PA14
Delete 70% of PA14_03350 (JukB); IN FRAME
YL143-R HDR	F, Tm 58C	cacgacgttgtaaaacgacggccagtgccaCTGGAAGTGATTCTGCGCGA
YL144-R HDR	R, Tm 59C; 502bp HDR + overhang	AGCGAGCATGATTGGTTTCGCCTTG_CACGATCTGCTTGTCAGCCA
YL145-L HDR	F, Tm 59C	CAAGGCGAAACCAATCATGCT
YL146-L HDR	R, Tm 57C, 512bp HDR + overhang	atgattacgaattcgagctcggtacccgggGTGCTTGTCGGCGTACATA
Delete 80% of PA14_03360 jukA); IN FRAME
YL147-R HDR	F, Tm 58C	cacgacgttgtaaaacgacggccagtgccaATGCGTCATCCAGATTGGC
YL148-R HDR	R, Tm 57C; 547bp HDR + overhang	GCAGCATGGCGATTTGCAACACGCA_CTCCACCAGAGGTTCCAGAT
YL149-L HDR	F, Tm 61C	TGCGTGTTGCAAATCGCCA
YL150-L HDR	R, Tm 58C; 556bp HDR + overhang	atgattacgaattcgagctcggtacccgggCATCGCGGCATTACGATACAG
Delete ENTIRE PA14_03350 and PA14_03360
YL151-R HDR	F, Tm 58C	cacgacgttgtaaaacgacggccagtgccaATGCGTCATCCAGATTGGC
YL152-R HDR	R, Tm 59C; 469bp HDR + overhang	TACAGCGACTCCTTGTTCTGC
YL153-L HDR	F, 58C	CGCTTGCCAGCAGAACAAGGAGTCGCTGTA_TTGGCTCGCGATAGATACGAC
YL154-L HDR	R, 60C; 498bp HDR + overhang	atgattacgaattcgagctcggtacccgggACTTGCCACCTTCGGACAAC
Clone PA14_03350 and PA14_03360 into pHERD30T for overexpression
YL155	PA14_03350 => pHERD30T, F, GA, Tm 57C	CATACCCATGGGATCTGATAAGATGGCTGAGCTAAATGTGATCTTC
YL156	R, Tm 60C	TTGTAAAACGACGGCCAGTGCCATCAGCCCACTCGGCAGAA
YL157	PA14_03360 => pHERD30T, F, GA, Tm 57C	CATACCCATGGGATCTGATAAGGTGACCAGCATCGATATCAGC
YL158-new	R, Tm 59C	TTGTAAAACGACGGCCAGTGCCATCAGCCATCGAAAGCTCCAT
JK operon (JK-A/B tagging) integration into PAO1 chromosome with mini-tn7 vector
YL185	F, Tm 63C, Homology + JK Operon FP with pAB04+JK Operon	tcacacaggaaacagaattcgagctTGTCCCCGACCCGAAGGAG
YL186	R, Tm 65C, Homology + Amplify JK Operon RP; 2400bp	ccaagcttctcgaggaattcctgcaGCTGATGCCCGCCTTGTGC
Linearize mini-tn7 vector
YL187	F, Tm 63C; 6kb	TGCAGGAATTCCTCGAGAAGCTTGG
YL188	R, Tm 59C	GCTCGAATTCTGTTTCCTGTGTGAA
Check insertion in Pseudomonas
YL189	P_Tn7R; Choi, Schweizer, 2006, Nat. Protocols	CACAGCATAACTGGACTGATTTC
YL190	P_glmS-down	GCACATCGGCGACGTGCTCTC
sfCherry2 tagging; N-terminal JK-A; vector linearized p30T+jukA
YL171	F, Tm 61C, Amplify sfCherry2 for GA, ~678bp	CGCTTGCCAGCAGAACAAGGAGTCGCTGTAATGGAGGAGGACAACATGGCC
YL205	R, Tm 65C, GA homology + linker + sfCherry RP	GCGGGTATTGCTGATATCGATGCTGGTCACcgagccaccgccaccGCCGCCGGTGCTGTGTCT
Transposon library Primers
Primer Name	Description	Sequence
Tagmentation
YL001	Adaptor Bottom	/5Phos/GATCGGAAGAG/3ddC/
YL002	Adaptor Top-UMI-5'Extended	AGCGGCAATTTCACACAGGACAAGCAGAAGACGGCATACGAGATNNNNNNNNAGTGGTGACTGGAGTTCAGACGTGTGCTCTTCCGATC*T
YL003	Adaptor Top-UMI-5'Extended	AGCGGCAATTTCACACAGGACAAGCAGAAGACGGCATACGAGATNNNNNNNNTCAGGTGACTGGAGTTCAGACGTGTGCTCTTCCGATC*T
PCR1
YL006	Bind YL002-003	AGCGGCAATTTCACACAGGA
YL007	Bind to transposon	GTTATCAGATCCCCCTGGATGGA
PCR2
YL009	Bind YL002-003	CAAGCAGAAGACGGCATACGAG
YL010	Bind to transposon	AATGATACGGCGACCACCGAGATCTACACTGCCAGTCCACTACACTCTTTCCCTACACGACGCTCTTCCGATCTNNNNNNNNCGTCCAGGACGCTACTTGTGTA
YL011	Bind to transposon	AATGATACGGCGACCACCGAGATCTACACGGATTGGTGAACACACTCTTTCCCTACACGACGCTCTTCCGATCTNNNNNNNNCGTCCAGGACGCTACTTGTGTA
YL012	Bind to transposon	AATGATACGGCGACCACCGAGATCTACACAAGTGCCTCTTGACACTCTTTCCCTACACGACGCTCTTCCGATCTNNNNNNNNCGTCCAGGACGCTACTTGTGTA

### Sheet: RTqPCR qPCR Primers
RT-qPCR primers and qPCR primers
YL258	FP, KZ241	GCATCGCATTTGGTTATCATC
YL259	RP, KZ241	TTCATATTCGGTAAGCTGCTC
YL262	FP, KZ242	ACGAACGTGCATCACAAAC
YL263	RP, KZ242	ACCAACAATAGCCCCATACC
YL264	FP, KZ054/shell protein	AAAGAAGAAGCAATCCGCC
YL265	RP, KZ054	CAATGAGTAGACCAGCCATACC
YL268	FP, KZ180	TCAAACACTTCACCAACTACAC
YL269	RP, KZ180	CGACCAACATTCAAAGATGCC
YL270	FP, KZ153	GCTAATTTTGCTATCGCTGCTC
YL271	RP, KZ153	ATACCCAAGTTGTGCTTTAACC
234F	FP, rpoD	GGGCGAAGAAGGAAATGGTC
234R	RP, rpoD	CAGGTGGCGTAGGTGGAGAA

### Sheet: JukAB mutants
Gene	Mutation	ID	Loss of Funciton	Localization W/ KZ
JKA	del161-214aa	A1	Y	Diffuse
JKA	DD(19,20)AA	A10	N
JKA	HPE(46-48)AAA	A11	N
JKA	EF(59,63)AA	A12
JKA	NS(66,67)AA	A13	Y	Diffuse JKA
JKA	K89A	A14	N
JKA	K240A	A15	N
JKA	del2-119aa	A16	Y	No fluorescence
JKA	KR(43,44)AA	A2	N
JKA	RK(73,74)AA	A3	Y	Diffuse
JKA	ED(81,85)AA	A4	N
JKA	R197A	A5	N
JKA	R238A	A6	Y/N	JKA diffuse; Recruit JKB partially; 4 magnitude loss
JKA	E104A	A7	Y	Diffuse
JKA	C230A	A8	N
JKA	Y79A	A9	Y	Diffuse, recruite JKB a little bit
JKB	RK(31,36)AA	B1	Y	Localized to infection site
JKB	R31A	B10	Y
JKB	K36A	B11	Y/N	3 magnitude loss
JKB	S95A	B2	N
JKB	KE(105,110)AA	B3	N
JKB	R133A	B4
JKB	E151A	B5	N
JKB	R213A	B6	Y/N	3 to 4 magnitude loss
JKB	E222A	B7	N
JKB	DE(294,295)RR	B8	N
JKB	ED(222,224)AA	B9	Y/N	Localized to infection site; 3 magnitude loss
JKA	R225A	RRK4	N

### Sheet: Table4
Order on Tree	ID	JukA ID	Genes	Immunity	Family	Gbock
1	Jo29	WP 207291724.1	jukA;jukB	Yes	Leclecia	ATCGGAATTCatgaaaagcatcgattttgcccgtaacgatcaggatctttatccgctattgcagcaggcaagtgaacaggagaaggcatttctggccgaggtgatagcgagtaagcgatccgccgatatcagtaaagaagaacgtgacccgttgaaactgaccattgagctgcaaagcatgggaggcgatacggtgatgaatctgttccgccgacgcggggtgaattaccgtgaaatcgtctgcgatgttgcggagaaagtcggtgccaaagtcgatatgaaaagcgacctgattaaaatcgaagagaaaattgccgagaaagtgattgccgattataaagccaaactttcagatagcgaacgtgaagcttttgaacaggtattgcgggaaagcctgga…
2	Jo16	WP 130590268.1	jukA;jukB	Yes	Jinshanibacter	GAGATATACATACCCATGGGATCTGATAAGatgaaaagaattgatttcgcacgtaatgacaaagacctctatcccgtgttgcaacaggcctcctctgatgaaaaagctttcctagctgaaattattgcaggtaaacactcttccaacatagataaaaacgaacgtgatgctctgaagctggctatcgaattacaaagtatgggtggtgatagtttgatgaacttgtttcgtcagcgtggagtcggttaccgtgagattgttgccgatgttgccggtaaagttggtgtaaaaattgacttgcaaggcgacatcataaagatagaagaattgatcgctgaaaaagtgattgagggctataaggaaaaactttcagaaaaagaacgagatgagtttgaaaag…
3	Jo13	WP 176630659.1	jukA;jukB	Yes	Desulfolutivibrio	GAGATATACATACCCATGGGATCTGATAAGatggtttttgacgatggttccaatcatcgattagaacaactttttcgaaaatcttctcatgcagagctacaagatttttacaaaagacatgattgtaataatatacaagatttagtagaagaaattaggagggatggatccaatacttttgctactgtatttagaggtggagatggagttcattatgctgagattgttgctgacgttgcagacaaggttggcgtgaagtattctaaggatacagtaaataatgagatggagcttgagttgttaataattattcatttaataagaaagcattttgataaaatgagccctgaagagcgagctaaccttgaaaaaaatcttgtaacattgtctgacgaatac…
4	Jo15	WP 144076013.1	jukA;jukB	No		GAGATATACATACCCATGGGATCTGATAAGatgaactattacaatacattgaacttactaaaaacttgtaataatgaggatcttcaatttttagtagataaacttgaagataccgagactaacaagcttataagttatgaaagctacgaaaagcataaaaacaaccctaaaatgtatgtagatgccatttataatgaaataagagaatttggaggaaatacttttatgaatttgtatagaggtaaaggagttccttataaagaagtcataactgatgttgctaaacatttaaaagttgaaaatagatcttctgatttaatagagttagaacgtcaagttttagcaaaagtattagagtcggcaatagaaaatttatcagaaaaagaaaaagacaatcta…
5	Jo19	WP 049408735.1	jukA;jukB	Yes	Stenotrophomonas	GAGATATACATACCCATGGGATCTGATAAGatggatttggttgttccgcgcgatcgggagctgcccgatttgctttcacgtgcttcatccggcgatctcaatgtgctcgccgacctcatcaccgacttcggcaagggccgagtcgccttggatggctcggtcaagtctcagattctggcctgtaaggagcgaggtcgcctccaagacatctcggaacttcttgccggagaaatctcggcattcggtggcaacacccttgtgaatgccgtgcgcaaaggcggggtgtcctatcaagaactggcatcggacgtggccaagcagttggatggaaagccctccagcgggcttgctccatgggatcttgaagagatcgcgttgatccaagcggtgaagaaggcc…
6	Jo2	WP 182927789.1	jukA;NA-3	No		GAGATATACATACCCATGGGATCTGATAAGatggaaaaacctattaagtgtgatttaaacattctccatctattaaaaaaagtggaaaaacaacacatcgactacctagttgatgtattgacagatcatggtaatggcagggttgcgctatcctcgtctattaaaaatttactaatcacagaaaagtctgagccaaactacactgaacagtgcttacgctatatcctcaatgagttccaagaatacggtgggcattcactagtaaatatttttcgcagtgagccactaccttattctgaattgcttaatgatgtgcataaaaagctaaatggaactgatagtaaaagcaaaacagactcgcaaaaagagcatgaaattgttttgagtctatttggtaat…
7	Jo28	WP 201417792.1	jukA;NA-4	No		ATCGGAATTCatgtctgaaatagatattgccggtgacgagccgttgcttgcgctgctgctggcagccgaaccagatgacgtttgtttattggtggattacatcacggacgcagggaaaggccggatctcgcttgctggtacggtaaaggaatttctgcaccaggctcgtgaagacaaggcctttgacaaagatgtgctggcattgctggtgcacgagctccgcatgtttggcggtaacagtattaccaatctgttccgtagtggcggcgtgacgtacaaagagatcgccaccgacgtgctttcccatgtcggcggaaagaatacggactcagacgacctcggcacgattgagctaaaagtattgcaacgcctattggacaaggcatgggacaagatgtc…
8	Jo5	WP 048322949.1	DUF2541;jukA	No		GAGATATACATACCCATGGGATCTGATAAGgtgtcagttatcacctcggcggccgccaacgaccataagatcctcggcgtgatcgccatgccgcgcaatgagaccaacgatctgacgctaaagctccccgtctgccgggtggtcaaacgtattcagctcagcgccgagcgcggcgatatacagctctccggagcaaccgtctactttaaggccagccacggcgccagccacacgctgaacgtgcccgccgggatcaaagagggcaataccaccggctggatcaccctcaacagcgataacgacaacaagcgctgtgtgaaaaaaatcgccttctccggccagacggtcaactcctcagatatggcctcactgaaaattatcggcgacgactaacgtcgt…
9	Jo14	WP 162046516.1	jukA;jukA;NA	No		GAGATATACATACCCATGGGATCTGATAAGatggcaaataactacagagatgaccaagatcttgcgctcccattacagtacgctagcaatgatatgcttgaggtactggtgcagtacctcacccaaaaaccaaaaggtaaaaagagattggctgaacagctggctagttacccagagtttgttaccgccaaaggtgattggactaaagcctggcgtgctatcgcagctgaaattcaatattatggcggtgacagtgtggcaaatgtagtacggggcaaaggcacactctaccgtgacatattgaaagatgtgtgcaaaaagcagaaaattaatgcggattttaagaatgatcgcgttgtaaacattgagagaaaaatcatttcaaaactgtttaagggc…
10	Jo22	WP 224020616.1	jukA;NA-6	Yes	Shewanella	GAGATATACATACCCATGGGATCTGATAAGatggattttgtgaagcggaactacttgtaccgagaagatgatgatttacagtttctttccctttgttctcataagcaactgacaccacttgttaaatatttgaccaaagacaaaactggtaaacttagaaccactgagacactaacgactaacccaaggtttaaaaagaataagcatgacttgacgctagtatggaaagagatctgcgctgaattgcaaacttttggtaattcaactgtgttgaatcttcttaccggaaagggggaaacctatcgcaatttactgcaatatactgcccgttcaattggttgctcggtcgcggcaaaagatagtgcacttgtaattgaaaaagctattgtcgctaaggtc…
11	Jo1	WP 000394882.1	jukA;NA-7	No		GAGATATACATACCCATGGGATCTGATAAGataatatggcatacaaatagcgacttggaatttttaaagcgattaagctctagcgatttgaaagatttgtttgatgcgcttgtctatgatgaagatggcacactaagaatgaatgaagaattgacaagtttaacagaataccaaaggtatggccatgattacgccaaatacccaagaaggatcgctgaagaattgcagcgttatgggggcaatagttttgcgaatttttttagagatgaaggggtcttatacaaagagattttgtgcgatgcgtgcgatcatttggatattaattacaatgaaagatctgcaacctctttgattgagcaaaacatgctttctaaacttttgaaagatagtttagaaaaa…
12	Jo24	WP 014666958.1	jukA	No		GAGATATACATACCCATGGGATCTGATAAGatgtcttataggaaagataaggatttagagtttttaaaaaatgtgccaagcaatgagctagatatgttggttcaagtattgacagaagattctgatggcaaaactcgcaccacagaaagtctaacaggaaaagattcttacaaaaagcattccccaaatcatcatctttatgttgatgatattttagaggagttgcaacgctttggcggacatacacttgtgaatctggctaggggtcagggtgttttgtatagtgagattctaaaagatgtgtgtgaaaagcaaaaagtcaaatactatgaaagcgatagtgttgcggagaatgaaacaagacttttagaaacaatgctagatactatgctaaaagat…
13	Jo6	WP 121372120.1	jukA;HTH-XRE	Yes	Escherichia	GAGATATACATACCCATGGGATCTGATAAGatgaaaacatcttatttgacaattttggcatttcatattcgagaccttcgcgaggagaaaggaatcacccaattagacatagcaaacaagctaggtatgacaagtgctggttgggggaaaattgaaaatggtaaatcggctctctcagtagagaatatgttaaagttttgtaaggttgtggatatagatccatgcgtcctacttaacatatctacagagtccgcacgggtgttaattgaaaaaggctgggtagtatcttattcacctgttgagcgtgataatcttatagatgggaaaaatatatataccaagctacatacaatgaataatattatgaggaaatttgttggtgagcatttggagaaaata…
14	Jo23	WP 012565274.1	jukA;jukB	Yes	Rhodospirillum	GAGATATACATACCCATGGGATCTGATAAGatgcccatcggcgacaacgaattcgagacagtggccaaaggcgaccttcccgccctcctcgcgtcttcctcggacgacgacctggatttccttgtctcgtacatcctcaacgcgagcaccgagtcgctttcgtccaaggacgagtacaagaggcaccgccccaagcattcgcgctacaccgacctgatcgcggcggagatccgggagtttggaggcaacacgttcgccaacttgttccgcggcgagggccccttctacgccgaggtggttgtcgacgtctgcgagcagctcaaggtcaaaccaggcggggacgtcgtcgagaacgagaagaagatcctcatgaagatcgttgaggactcctgggaaaag…
15	Jo3	BCB42114.1	jukA;NA-9	Yes	Vibrio	GAGATATACATACCCATGGGATCTGATAAGatggctatgacagatgcggaaaggcaaagaaagcgtcgagcaaaactaaaaatggaatcccaaaaacaactcctagtaagaggtgcagagggagagttcgacgaaagaattagagtagcgctagcagtaaaagaacttgctacgcaaggaaagttacctaaagaagtaatcgagttaattgtgaagacttcagagacagtatttccaacagaagaactagtaaatcgaaagtatattaataagattgtttcgatatatttaaaaggcttagaaaaatgaacaatacatctatctttgataaagacctaaaccctatattagaaatagctgacagtgacgatttagcgacattagttgactatctaaaaa…
16	Jo20	WP 106095579.1	jukA;NA-11	No		GAGATATACATACCCATGGGATCTGATAAGatgcgtaaaattctattaagctcattatttttcttattagctttaaaaggaatggctcaagcacagttaattgtaataaacaactttagaagcccttctaatataaaaataatgactacaaaaaacggttataattctattttccatacagaatttattaaccaaaacgggcaaagggtatattccatacctaaaaacaagtgtggaacttttactattaaggtaaaagttggaacaatgagaaatgaaacctttttaagaattccttcatttcaaataactaatggttataaaacaactatttacctatcaaatggagttccgagttctaaatcagagtttaatcgataatataatcaaatggcatat…
17	Jo11	WP 096234085.1	jukA;HTH-XRE-2	Yes	Janthinobacterium	GAGATATACATACCCATGGGATCTGATAAGgtgagcaacgaaaccgtagaagacccattattcagcgatgtctcgcgatgtttcgtggaggctctccgtcggagtatgagggtagcaggtgaagacgaggacggcatacctgatgcgctgtcgcagaccgagcttgccgaacgtgccaatatgggtaggacgactttgaacaagtacctgggaagtaactcagaaggtaccaacccggacctgaaaatcatctgtcagttggctgaagcggtgggagtcccccctgctatcttgttgatgcgtccgcaggactgggccagcctaggaagcgggatgttgacctttcttcaggcgatgtcggacccaaaattcacggagctcgcggccgagcttcaatcg…

### Sheet: Table2
Family	Species
Myoviridae (dsDNA)	PB-1
Myoviridae (dsDNA)	14-1
Myoviridae (dsDNA)	F8
Myoviridae (dsDNA)	phi1214
Myoviridae (dsDNA)	Lind109
Myoviridae (dsDNA)	PhiKZ
Myoviridae (dsDNA)	omko1
Myoviridae (dsDNA)	phiPA3
Myoviridae (dsDNA)	EL
Myoviridae (dsDNA)	PA5oct
Siphoviridae (dsDNA)	M6
Siphoviridae (dsDNA)	YuA
Siphoviridae (dsDNA)	PA-1
Siphoviridae (dsDNA)	D3
Siphoviridae (dsDNA)	DMS3
Siphoviridae (dsDNA)	JBD18
Siphoviridae (dsDNA)	JBD25
Siphoviridae (dsDNA)	JBD30
Siphoviridae (dsDNA)	JBD68
Podoviridae (dsDNA)	KMV
Podoviridae (dsDNA)	PaMx33
Podoviridae (dsDNA)	PaMx35
Podoviridae (dsDNA)	PaMx41
Podoviridae (dsDNA)	PaMx43
Inoviridae (ssDNA)	Pf4
Podoviridae (dsDNA)	Luz19
Podoviridae (dsDNA)	Luz7
Podoviridae (dsDNA)	LKD16

### Sheet: Table1
Genotype	Cq	RelativeExpressionLevel
PAO1; att::JKA sf; JKB mNG	0.442055	1
PAO1[pBAD::JKB mNG]	-2.57014	8.05564
PAO1[pBAD::JKB mNG] 0.25% ara	-5.87897	79.9498
